# Navigating the conjugated metabolome

**DOI:** 10.64898/2026.02.06.704496

**Authors:** Shipei Xing, Abubaker Patan, Julius Agongo, Harsha Gouda, Vincent Charron-Lamoureux, Yasin El Abiead, Zhewen Hu, Haoqi Nina Zhao, Ipsita Mohanty, Jasmine Zemlin, Wilhan Donizete Gonçalves Nunes, Lindsey A. Burnett, Mingxun Wang, Dionicio Siegel, Pieter C. Dorrestein

## Abstract

Life’s chemical diversity far exceeds current biochemical maps. While metabolomics has catalogued tens of thousands of small molecules, conjugated metabolites, formed when two or more molecular entities are covalently fused through amidation, esterification, or related chemistries, remain underexplored. These molecules can act as microbial signals, detoxification intermediates, or endogenous regulators. Here, we mined 1.32 billion MS/MS spectra across public metabolomics repositories using reverse spectral searching coupled with delta-mass inference to map conjugation events. We generated structural hypotheses for 24,227,439 MS/MS clusters. From these, we inferred 217,291 substructure pairs with dual spectral support and 3,412,720 candidate conjugates with single-match support. Predictions span host–microbe co-metabolites, diet-derived conjugates, and drug-derived species, including drug-ethanolamine and creatinine conjugates with altered bioactivities. We also uncover a family of steroid-phosphoethanolamine conjugates. Fifty-five conjugates were matched by MS/MS of synthetic standards for this work, with 27 additionally supported by retention time matching in biological samples. Guidance on how to leverage this resource is also provided. Together, these results deliver a pan-repository map of potential conjugation chemistry, establish a resource for structural discovery and MS/MS annotation, and offer a scalable framework to explore the scope and diversity of the conjugated metabolome.
