## Supplementary material for "Navigating the conjugated metabolome": SI_tables

### Sheet: Table 1. Class-specific FDRs - 
compound_class	optimal_score	optimal_peaks	optimal_usage	achieved_fdr	total_pairs	positive_pairs	can_reach_target	selection_criteria
β-lactams	0.8	3	0.3	0	5	5	TRUE	Below target FDR (≤0.010)
Meroterpenoids	0.8	3	0.8	0	4	4	TRUE	Below target FDR (≤0.010)
Pseudoalkaloids	0.9	6	0.6	0	24	24	TRUE	Below target FDR (≤0.010)
Serine alkaloids	0.8	3	0.3	0	2	2	TRUE	Below target FDR (≤0.010)
Proline alkaloids	0.8	3	0.3	0	12	12	TRUE	Below target FDR (≤0.010)
Nucleosides	0.8	3	0.8	0	638	638	TRUE	Below target FDR (≤0.010)
Ornithine alkaloids	0.8	5	0.5	0	211	211	TRUE	Below target FDR (≤0.010)
Lysine alkaloids	0.9	5	0.3	0	124	124	TRUE	Below target FDR (≤0.010)
Tetramate alkaloids	0.85	3	0.3	0	185	185	TRUE	Below target FDR (≤0.010)
Diarylheptanoids	0.8	3	0.3	0	872	872	TRUE	Below target FDR (≤0.010)
Fatty acyls	0.8	4	0.8	0	22	22	TRUE	Below target FDR (≤0.010)
Phloroglucinols	0.85	5	0.3	0	20	20	TRUE	Below target FDR (≤0.010)
Terphenyls	0.85	3	0.4	0	3	3	TRUE	Below target FDR (≤0.010)
Saccharides	0.8	5	0.3	0	30	30	TRUE	Below target FDR (≤0.010)
Coumarins	0.9	5	0.7	0.005	211	210	TRUE	Below target FDR (≤0.010)
Nicotinic acid alkaloids	0.8	6	0.8	0.005	189	188	TRUE	Below target FDR (≤0.010)
Phenanthrenoids	0.8	5	0.3	0.007	147	146	TRUE	Below target FDR (≤0.010)
Chromanes	0.8	4	0.5	0.007	145	144	TRUE	Below target FDR (≤0.010)
Anthranilic acid alkaloids	0.85	6	0.8	0.008	256	254	TRUE	Below target FDR (≤0.010)
Aminosugars and aminoglycosides	0.8	5	0.3	0.008	1705	1691	TRUE	Below target FDR (≤0.010)
Fatty esters	0.85	3	0.7	0.008	365	362	TRUE	Below target FDR (≤0.010)
Small peptides	0.8	6	0.8	0.008	14231	14111	TRUE	Below target FDR (≤0.010)
Tyrosine alkaloids	0.8	3	0.4	0.009	33835	33546	TRUE	Below target FDR (≤0.010)
Phenolic acids (C6-C1)	0.9	6	0.3	0.009	685	679	TRUE	Below target FDR (≤0.010)
Tryptophan alkaloids	0.8	3	0.6	0.009	79039	78323	TRUE	Below target FDR (≤0.010)
Phenylpropanoids (C6-C3)	0.85	5	0.8	0.01	3357	3325	TRUE	Below target FDR (≤0.010)
Histidine alkaloids	0.85	4	0.3	0.01	5444	5392	TRUE	Below target FDR (≤0.010)
Fatty Acids and Conjugates	0.9	6	0.8	0.074	136	126	FALSE	Default thresholds - cannot reach target FDR
Sesquiterpenoids	0.9	6	0.8	0.194	31	25	FALSE	Default thresholds - cannot reach target FDR
Unknown	0.9	6	0.8	0.239	188	143	FALSE	Default thresholds - cannot reach target FDR
Steroids	0.9	6	0.8	0.336	229	152	FALSE	Default thresholds - cannot reach target FDR
Fatty amides	0.9	6	0.8	0.486	35	18	FALSE	Default thresholds - cannot reach target FDR
Phenylethanoids (C6-C2)	0.9	6	0.8	0.552	29	13	FALSE	Default thresholds - cannot reach target FDR
Peptide alkaloids	0.9	6	0.8	0.818	44	8	FALSE	Default thresholds - cannot reach target FDR
Monoterpenoids	0.9	6	0.8	0.936	47	3	FALSE	Default thresholds - cannot reach target FDR
Polyols	0.9	6	0.8	1	0	0	FALSE	Default thresholds - cannot reach target FDR
Amino acid glycosides	0.9	6	0.8	1	0	0	FALSE	Default thresholds - cannot reach target FDR
Styrylpyrones	0.9	6	0.8	1	0	0	FALSE	Default thresholds - cannot reach target FDR
Guanidine alkaloids	0.9	6	0.8	1	0	0	FALSE	Default thresholds - cannot reach target FDR
Apocarotenoids	0.9	6	0.8	1	0	0	FALSE	Default thresholds - cannot reach target FDR
Oligopeptides	0.9	6	0.8	1	0	0	FALSE	Default thresholds - cannot reach target FDR
Isoflavonoids	0.9	6	0.8	1	0	0	FALSE	Default thresholds - cannot reach target FDR
Xanthones	0.9	6	0.8	1	0	0	FALSE	Default thresholds - cannot reach target FDR
Diterpenoids	0.9	6	0.8	1	0	0	FALSE	Default thresholds - cannot reach target FDR
Sphingolipids	0.9	6	0.8	1	0	0	FALSE	Default thresholds - cannot reach target FDR
Lignans	0.9	6	0.8	1	0	0	FALSE	Default thresholds - cannot reach target FDR
Polycyclic aromatic polyketides	0.9	6	0.8	1	0	0	FALSE	Default thresholds - cannot reach target FDR
Macrolides	0.9	6	0.8	1	0	0	FALSE	Default thresholds - cannot reach target FDR
Diazotetronic acids and derivatives	0.9	6	0.8	1	0	0	FALSE	Default thresholds - cannot reach target FDR
Aromatic polyketides	0.9	6	0.8	1	0	0	FALSE	Default thresholds - cannot reach target FDR
Docosanoids	0.9	6	0.8	1	0	0	FALSE	Default thresholds - cannot reach target FDR
Stilbenoids	0.9	6	0.8	1	0	0	FALSE	Default thresholds - cannot reach target FDR
Miscellaneous polyketides	0.9	6	0.8	1	0	0	FALSE	Default thresholds - cannot reach target FDR
Polyethers	0.9	6	0.8	1	0	0	FALSE	Default thresholds - cannot reach target FDR
Fatty acyl glycosides	0.9	6	0.8	1	0	0	FALSE	Default thresholds - cannot reach target FDR
Glycerophospholipids	0.9	6	0.8	1	0	0	FALSE	Default thresholds - cannot reach target FDR
Sesterterpenoids	0.9	6	0.8	1	0	0	FALSE	Default thresholds - cannot reach target FDR
Glycerolipids	0.9	6	0.8	1	0	0	FALSE	Default thresholds - cannot reach target FDR
Octadecanoids	0.9	6	0.8	1	0	0	FALSE	Default thresholds - cannot reach target FDR
Linear polyketides	0.9	6	0.8	1	0	0	FALSE	Default thresholds - cannot reach target FDR
Triterpenoids	0.9	6	0.8	1	0	0	FALSE	Default thresholds - cannot reach target FDR
Naphthalenes	0.9	6	0.8	1	0	0	FALSE	Default thresholds - cannot reach target FDR
Flavonoids	0.9	6	0.8	1	0	0	FALSE	Default thresholds - cannot reach target FDR
Cyclic polyketides	0.9	6	0.8	1	0	0	FALSE	Default thresholds - cannot reach target FDR
Eicosanoids	0.9	6	0.8	1	0	0	FALSE	Default thresholds - cannot reach target FDR
Mycosporine derivatives	0.9	6	0.8	1	0	0	FALSE	Default thresholds - cannot reach target FDR

### Sheet: Table 2. Microbe list - Microbe
Group	species
1	Acidaminococcus_sp_D21
1	Bacteroides_caccae_ATCC_43185
1	Bacteroides_dorei_5_1_36/D4
1	Bacteroides_fragilis_3_1_12
1	Bacteroides_sp_2_1_22
1	Catenibacterium_mitsuokai_DSM_15897
1	Clostridium_bolteae_ATCC_BAA_613
1	Clostridium_sp_M62-1
1	Clostridium_sporogenes_DSM_795
1	Collinsella_aerofaciens_ATCC_25986
1	Coprococcus_comes_ATCC_27758
2	Dorea_formicigenerans_ATCC_27755
2	Dorea_longicatena_DSM_13814
2	Enterococcus_faecalis_DSM_20478
2	Eubacterium_rectale_ATCC_33656
2	Mitsuokella_multacida_DSM_20544
2	Roseburia_intestinalis_L1-82
2	Ruminococcus_gnavus_ATCC_29149
2	Ruminococcus_lactaris_ATCC_29176
2	Acidaminococcus_fermentans_DSM_20731
2	Anaerostipes_caccae_DSM_14662
2	Anaerotruncus_colihominis_DSM_17241
3	Bacteroides_finegoldii_DSM_17565
3	Bacteroides_sp_1_1_6
3	Bifidobacterium_pseudocatenulatum_DSM_20438
3	Blautia_hansenii_DSM_20583
3	Butyrivibrio_crossotus_DSM_2876
3	Clostridium_hylemonae_DSM_15053
3	Clostridium_leptum_DSM_753
3	Clostridium_spiroforme_DSM_1552
3	Coprococcus_eutactus_ATCC_27759
3	Eubacterium_ventriosum_ATCC_27560
3	Lactobacillus_plantarum_subsp_plantarum_ATCC_14917
4	Subdoligranulum_variabile_DSM_15176
4	Bacteroides_intestinalis_DSM_17393
4	Bacteroides_ovatus_ATCC_8483
4	Bacteroides_plebeius_DSM_17135
4	Bacteroides_sp_D2
4	Bacteroides_stercoris_ATCC_43183
4	Bacteroides_thetaiotaomicron_VPI_5482
4	Bacteroides_uniformis_ATCC_8492
4	Bifidobacterium_catenulatum_DSM_16992
4	Blautia_hydrogenotrophica_DSM_10507
4	Bryantella_formatexigens_DSM_14469
5	Clostridium_scindens_ATCC_35704
5	Clostridium_sp_L2-50
5	Enterobacter_cloacae_subsp._cloacae_DSM_30054
5	Eubacterium_eligens_ATCC_27750
5	Eubacterium_siraeum_DSM_15702
5	Faecalibacterium_prausnitzii_A2-165
5	Holdemania_filiformis_DSM_12042
5	Phoaeicola_dorei_DSM_17855
5	Ruminococcus_torques_ATCC_27756
5	Slackia_exigua_ATCC_700122
5	Ruminococcus_flavefaciens_DSM_25089
6	Adlercreutzia_equolifaciens_DSM_19450
6	Akkermansia_muciniphila_ATCC_BAA-835
6	Alistipes_finegoldii_DSM_17242
6	Alistipes_indistinctus_YIT_12060_DSM_22520
6	Alistipes_onderdonkii_DSM_19147
6	Alistipes_shahii_WAL_8301_DSM_19121
6	Anaerofustis_stercorihominis_DSM_17244
6	Bacteroides_coprophilus_DSM_18228
6	Bacteroides_eggerthii_DSM_20697
6	Bacteroides_sp_3_1_19
6	Bacteroides_sp_9_1_42FAA
7	Bacteroides_vulgatus_ATCC_8482
7	Burkholderiales_bacterium_1_1_47
7	Collinsella_stercoris_DSM_13279
7	Desulfovibrio_piger_ATCC_29098
7	Eubacterium_biforme_DSM_3989
7	Eubacterium_dolichum_DSM_3991
7	Odoribacter_splanchnicus_DSM_20712
7	Olsenella_uli_DSM_7084
7	Parabacteroides_distasonis_ATCC_8503
7	Parabacteroides_merdae_ATCC_43184
7	Prevotella_copri_DSM_18205
7	Phocaeicola_coprocola_DSM_17136
7	Veillonella_dispar_DSM_20735

### Sheet: Table 3. Steroid-PEA conjugates
inchikey_2d	formula	library_name	unique_dataset_count	classyfire_superclass	classyfire_class	classyfire_subclass	npclassifier_superclass	npclassifier_class	npclassifier_pathway
ZHUOOEGSSFNTNP	C25H42O4	Methyl Deoxycholate	49	Lipids and lipid-like molecules	Steroids and steroid derivatives	Bile acids, alcohols and derivatives	Steroids	Cholane steroids	Terpenoids
RHQQHZQUAMFINJ	C21H34O4	Tetrahydrocorticosterone	37	Lipids and lipid-like molecules	Steroids and steroid derivatives	Hydroxysteroids	Steroids	Pregnane steroids	Terpenoids
HVYWMOMLDIMFJA	C27H46O	Spectral Match to Cholesterol from NIST14	35	Lipids and lipid-like molecules	Steroids and steroid derivatives	Cholestane steroids	Steroids	Cholestane steroids	Terpenoids
IZVFFXVYBHFIHY	C27H46O	5.alpha.-Cholest-7-en-3.beta.-ol	20	Lipids and lipid-like molecules	Steroids and steroid derivatives	Cholestane steroids	Steroids	Cholestane steroids	Terpenoids
DXOCDBGWDZAYRQ	C24H38O4	3.alpha.-Hydroxy-7-oxo-5.beta.-cholanic acid	12	Lipids and lipid-like molecules	Steroids and steroid derivatives	Bile acids, alcohols and derivatives	Steroids	Cholane steroids	Terpenoids
XZTUSOXSLKTKJQ	C23H34O4	Massbank:NA001629 Digitoxigenin	11	Lipids and lipid-like molecules	Steroids and steroid derivatives	Steroid lactones	Steroids	Cardenolides	Terpenoids
AEAPORIZZWBIEX	C23H34O4	Rostafuroxin	11	Lipids and lipid-like molecules	Steroids and steroid derivatives	17-furanylsteroids and derivatives	Steroids	Bufadienolides	Terpenoids
CVNYHSDFZXHMMJ	C24H38O4	12-Ketodeoxycholic acid	11	Lipids and lipid-like molecules	Steroids and steroid derivatives	Bile acids, alcohols and derivatives	Steroids	Cholane steroids	Terpenoids
CTTOFMJLOGMZRN	C21H32O4	11.beta.,21-Dihydroxy-5.beta.-pregnane-3,20-dione	11	Lipids and lipid-like molecules	Steroids and steroid derivatives	Hydroxysteroids	Steroids	Pregnane steroids	Terpenoids
XWYBFXIUISNTQG	C21H32O4	5.alpha.-Pregnane-3.alpha.,21-diol-11,20-dione	11	Lipids and lipid-like molecules	Steroids and steroid derivatives	Hydroxysteroids	Steroids	Pregnane steroids	Terpenoids
SATGKQGFUDXGAX	C27H42O4	7.alpha.-Hydroxy-3-oxo-4-cholestenoic acid	8	Lipids and lipid-like molecules	Steroids and steroid derivatives	Bile acids, alcohols and derivatives	Steroids	Cholestane steroids	Terpenoids
KZJWDPNRJALLNS	C29H50O	.beta.-Sitosterol	7	Lipids and lipid-like molecules	Steroids and steroid derivatives	Stigmastanes and derivatives	Steroids	Stigmastane steroids	Terpenoids
SHIBSTMRCDJXLN	C23H34O5	Digoxigenin	7	Lipids and lipid-like molecules	Steroids and steroid derivatives	Steroid lactones	Steroids	Cardenolides	Terpenoids
OJUZFZGYANUVTJ	C23H36O6	Tetrahydrocortisol 21-acetate	6	Lipids and lipid-like molecules	Steroids and steroid derivatives	Pregnane steroids	Steroids	Pregnane steroids	Terpenoids
PVAMXWLZJKTXFW	C23H34O5	Gitoxigenin CollisionEnergy:205060	5	Lipids and lipid-like molecules	Steroids and steroid derivatives	Steroid lactones	Steroids	Cardenolides	Terpenoids
DGABKXLVXPYZII	C24H40O4	.beta.-Hyodeoxycholic acid	5	Lipids and lipid-like molecules	Steroids and steroid derivatives	Bile acids, alcohols and derivatives	Steroids	Cholane steroids	Terpenoids
PXQRJZNDFRAFTF	C25H36O7	3.beta.,5.beta.-Tetrahydrocortisone 3,21-diacetate	4	Lipids and lipid-like molecules	Steroids and steroid derivatives	Steroid esters	Steroids	Pregnane steroids	Terpenoids
XYNPYHXGMWJBLV	C27H45NO2	Tomatidine	3	Lipids and lipid-like molecules	Steroids and steroid derivatives	Steroidal alkaloids	Pseudoalkaloids	Steroidal alkaloids	Alkaloids;Terpenoids
DKPMWHFRUGMUKF	C24H40O5	.beta.-Muricholic acid	3	Lipids and lipid-like molecules	Steroids and steroid derivatives	Bile acids, alcohols and derivatives	Steroids	Cholane steroids	Terpenoids
OSELKOCHBMDKEJ	C29H48O	Fucosterol	3	Lipids and lipid-like molecules	Steroids and steroid derivatives	Stigmastanes and derivatives	Steroids	Stigmastane steroids	Terpenoids
QGAODEALOJFHBD	C25H38O7	3.beta.-Tetrahydrocortisol, 3,21-diacetate	3	Lipids and lipid-like molecules	Steroids and steroid derivatives	Steroid esters	Steroids	Pregnane steroids	Terpenoids
MUMGGOZAMZWBJJ	C19H28O2	Epitestosterone	3	Lipids and lipid-like molecules	Steroids and steroid derivatives	Androstane steroids	Steroids	Androstane steroids	Terpenoids
BTOJZNYFRFEVQI	C26H38O5	Andrastin F	2	Lipids and lipid-like molecules	Steroids and steroid derivatives	Oxosteroids	Meroterpenoids	Tetraketide meroterpenoids	Polyketides;Terpenoids
QGXBDMJGAMFCBF	C19H30O2	Massbank:AU281802 Epiandrosterone|(3S,5S,8R,9S,10S,13S,14S)-3-hydroxy-10,13-dimethyl-1,2,3,4,5,6,7,8,9,11,12,14,15,16-tetradecahydrocyclopenta[a]phenanthren-17-one	2	Lipids and lipid-like molecules	Steroids and steroid derivatives	Androstane steroids	Steroids	Androstane steroids;Cholane steroids	Terpenoids
RZFGPAMUAXASRE	C19H30O2	5.alpha.-Androst-1-ene-3.beta.,17.beta.-diol	2	Lipids and lipid-like molecules	Steroids and steroid derivatives	Androstane steroids	Steroids	Androstane steroids	Terpenoids
QADHLRWLCPCEKT	C19H30O2	5-Androstene-3.beta.,17.beta.-diol	2	Lipids and lipid-like molecules	Steroids and steroid derivatives	Androstane steroids	Steroids	Androstane steroids	Terpenoids
VFUIRAVTUVCQTF	C25H38O8	Androstan-3-ol-17-one 3-glucuronide	2	Lipids and lipid-like molecules	Steroids and steroid derivatives	Steroidal glycosides	Steroids	Androstane steroids	Terpenoids
VMYTXBKVYDESSJ	C19H28O2	3-Hydroxy-10,13-dimethyl-1,2,3,6,7,8,9,10,11,12,13,14,15,16-tetradecahydro-17H-cyclopenta[a]phenanthren-17-one	2	Lipids and lipid-like molecules	Steroids and steroid derivatives	Androstane steroids	Steroids	Androstane steroids	Terpenoids
JXCOSKURGJMQSG	C21H34O5	5.beta.-Pregnan-3.alpha.,17,20.beta.,21-tetrol-11-one	2	Lipids and lipid-like molecules	Steroids and steroid derivatives	Hydroxysteroids	Steroids	Pregnane steroids	Terpenoids
IYNBEJALSUEFDB	C27H45NO2	16-Deoxyvertaline B	2	Lipids and lipid-like molecules	Steroids and steroid derivatives	Steroidal alkaloids	Pseudoalkaloids	Steroidal alkaloids	Alkaloids;Terpenoids
NVKAWKQGWWIWPM	C19H30O2	5.alpha.-Androstan-17.beta.-ol-3-one	2	Lipids and lipid-like molecules	Steroids and steroid derivatives	Androstane steroids	Steroids	Androstane steroids	Terpenoids
FMGSKLZLMKYGDP	C19H28O2	5-Androsten-3.beta.-ol-17-one	2	Lipids and lipid-like molecules	Steroids and steroid derivatives	Androstane steroids	Steroids	Androstane steroids	Terpenoids
FYHRJWMENCALJY	C27H46O2	26-Hydroxycholesterol-(25R)	2	Lipids and lipid-like molecules	Steroids and steroid derivatives	Bile acids, alcohols and derivatives	Steroids	Cholestane steroids	Terpenoids
SMEROWZSTRWXGI	C24H40O3	Lithocholic acid	1	Lipids and lipid-like molecules	Steroids and steroid derivatives	Bile acids, alcohols and derivatives	Steroids	Cholane steroids	Terpenoids
VNLQNGYIXVTQRR	C21H30O5	2,3,14-Trihydroxypregn-7-ene-6,20-dione	1	Lipids and lipid-like molecules	Steroids and steroid derivatives	Oxosteroids	Steroids	Ecdysteroids;Pregnane steroids	Terpenoids
VFORKMIYKGJSEC	C19H28O2	9(11),(5.alpha.)-Androsten-3.beta.-ol-17-one	1	Lipids and lipid-like molecules	Steroids and steroid derivatives	Androstane steroids	Steroids	Androstane steroids	Terpenoids
YUGCAAVRZWBXEQ	C27H44O	Previtamin D3	1	Lipids and lipid-like molecules	Steroids and steroid derivatives	Vitamin D and derivatives	Steroids	Vitamin D3 and derivatives	Terpenoids
JWZBXKZZDYMDCJ	C24H38O4	Massbank:RP007903 5?-Cholanic Acid-3?-ol-6-one|5alpha-CHOLANIC ACID-3alpha-OL-6-ONE|4-(3-hydroxy-10,13-dimethyl-6-oxo-1,2,3,4,5,7,8,9,11,12,14,15,16,17-tetradecahydrocyclopenta[a]phenanthren-17-yl)pentanoic acid	1	Lipids and lipid-like molecules	Steroids and steroid derivatives	Bile acids, alcohols and derivatives	Steroids	Cholane steroids	Terpenoids
AODPIQQILQLWGS	C21H34O5	3.beta.-Allotetrahydrocortisol	1	Lipids and lipid-like molecules	Steroids and steroid derivatives	Hydroxysteroids	Steroids	Pregnane steroids	Terpenoids
AVSXSVCZWQODGV	C27H44O	Desmosterol	1	Lipids and lipid-like molecules	Steroids and steroid derivatives	Cholestane steroids	Steroids	Cholestane steroids	Terpenoids
CGSJXLIKVBJVRY	C27H44O	Spectral Match to Zymosterol from NIST14	1	Lipids and lipid-like molecules	Steroids and steroid derivatives	Cholestane steroids	Steroids	Cholestane steroids	Terpenoids
JYGXADMDTFJGBT	C21H30O5	Hydrocortisone	1	Lipids and lipid-like molecules	Steroids and steroid derivatives	Hydroxysteroids	Steroids	Pregnane steroids	Terpenoids
QYSXJUFSXHHAJI	C27H44O	Cholecalciferol	1	Lipids and lipid-like molecules	Steroids and steroid derivatives	Vitamin D and derivatives	Steroids	Vitamin D3 and derivatives	Terpenoids
RUDATBOHQWOJDD	C24H40O4	CHENODIOL	1	Lipids and lipid-like molecules	Steroids and steroid derivatives	Bile acids, alcohols and derivatives	Steroids	Cholane steroids	Terpenoids
RVMPLOSJMIQORE	C29H46O4	Platanic acid	1	Lipids and lipid-like molecules	Steroids and steroid derivatives	Oxosteroids	Triterpenoids	Abeolupane triterpenoids;Lupane triterpenoids	Terpenoids
KBJOZJOQKIKCNS	C21H34O2	2-(4b,8,8,10a-Tetramethyl-2-methylidene-1,3,4,4a,5,6,7,8a,9,10-decahydrophenanthren-1-yl)acetic acid	1	Lipids and lipid-like molecules	Steroids and steroid derivatives	Oxosteroids	Diterpenoids		Terpenoids
KWVISVAMQJWJSZ	C27H43NO2	Solasodine	1	Lipids and lipid-like molecules	Steroids and steroid derivatives	Steroidal alkaloids	Pseudoalkaloids	Steroidal alkaloids	Alkaloids;Terpenoids
KXGVEGMKQFWNSR	C24H40O4	Deoxycholic Acid	1	Lipids and lipid-like molecules	Steroids and steroid derivatives	Bile acids, alcohols and derivatives	Steroids	Cholane steroids	Terpenoids
ORNBQBCIOKFOEO	C21H32O2	Spectral Match to 5-Pregnen-3.beta.-ol-20-one from NIST14	1	Lipids and lipid-like molecules	Steroids and steroid derivatives	Pregnane steroids	Steroids	Pregnane steroids	Terpenoids
OKJCFMUGMSVJBG	C19H28O2	5.beta.-Androst-1-en-17.beta.-ol-3-one	1	Lipids and lipid-like molecules	Steroids and steroid derivatives	Androstane steroids	Steroids	Androstane steroids	Terpenoids
